# Exercise-induced changes in climbing performance

**DOI:** 10.1101/2021.07.20.452939

**Authors:** Louis P. Watanabe, Nicole C. Riddle

**Affiliations:** Department of Biology, The University of Alabama at Birmingham Birmingham, AL, 35294

**Keywords:** Drosophila, physical fitness, climbing, exercise, DGRP, GWAS

## Abstract

Exercise is recommended to promote health and prevent a range of diseases. However, how exercise precipitates these benefits is unclear, nor do we understand why exercise responses differ so widely between individuals. We investigate how climbing ability in *Drosophila melanogaster* changes in response to an exercise treatment. We find extensive variation in baseline climbing ability, and exercise-induced changes ranging from -13% to +20% in climbing ability. Climbing ability, and its exercise-induced change, are sex- and genotype-dependent. GWASs implicate “cell-cell signaling” genes in the control of climbing ability. We also find that animal activity does not predict climbing ability and that the exercise-induced climbing ability change cannot be predicted from the activity level induced by the exercise treatment. These results provide promising new avenues for further research into the molecular pathways controlling climbing activity and illustrate the complexities involved in trying to predict individual responses to exercise.
