## Supplemental Table S4 for "Exercise-induced changes in climbing performance"

### Sheet: PANTHER_GO_CC
Analysis Type:	PANTHER Overrepresentation Test (Released 20210224)
Annotation Version and Release Date:	GO Ontology database DOI: 10.5281/zenodo.4495804 Released 2021-02-01
Analyzed List:	Client Text Box Input (Drosophila melanogaster)
Reference List:	Drosophila melanogaster (all genes in database)
Test Type:	FISHER
Correction:	FDR
GO cellular component complete	Drosophila melanogaster - REFLIST (13811)	Client Text Box Input (52)	Client Text Box Input (expected)	Client Text Box Input (over/under)	Client Text Box Input (fold Enrichment)	Client Text Box Input (raw P-value)	Client Text Box Input (FDR)
integral component of plasma membrane (GO:0005887)	506	9	1.91	+	4.72	0.000111	0.037
intrinsic component of plasma membrane (GO:0031226)	520	9	1.96	+	4.6	0.000136	0.0363
plasma membrane (GO:0005886)	1416	20	5.33	+	3.75	8.61e-08	0.000115
cell periphery (GO:0071944)	1801	21	6.78	+	3.1	9e-07	0.0006
cellular anatomical entity (GO:0110165)	9030	48	34	+	1.41	1.19e-05	0.00528

### Sheet: PANTHER_GO_BP
Analysis Type:	PANTHER Overrepresentation Test (Released 20210224)
Annotation Version and Release Date:	GO Ontology database DOI: 10.5281/zenodo.4495804 Released 2021-02-01
Analyzed List:	Client Text Box Input (Drosophila melanogaster)
Reference List:	Drosophila melanogaster (all genes in database)
Test Type:	FISHER
Correction:	FDR
GO biological process complete	Drosophila melanogaster - REFLIST (13811)	Client Text Box Input (52)	Client Text Box Input (expected)	Client Text Box Input (over/under)	Client Text Box Input (fold Enrichment)	Client Text Box Input (raw P-value)	Client Text Box Input (FDR)
positive regulation of somatic stem cell division (GO:1904677)	2	2	0.01	+	> 100	8.24e-05	0.0113
regulation of somatic stem cell division (GO:1904675)	2	2	0.01	+	> 100	8.24e-05	0.0111
sensory organ precursor cell fate determination (GO:0016360)	22	3	0.08	+	36.22	0.000108	0.0141
cell fate determination involved in pattern specification (GO:0060582)	22	3	0.08	+	36.22	0.000108	0.0138
sensory organ boundary specification (GO:0008052)	25	3	0.09	+	31.87	0.000153	0.0187
Wnt signaling pathway (GO:0016055)	36	4	0.14	+	29.51	1.46e-05	0.00325
cell surface receptor signaling pathway involved in cell-cell signaling (GO:1905114)	39	4	0.15	+	27.24	1.95e-05	0.00412
regulation of Rho protein signal transduction (GO:0035023)	31	3	0.12	+	25.7	0.000274	0.0302
formation of anatomical boundary (GO:0048859)	45	4	0.17	+	23.61	3.29e-05	0.0056
regulation of cell division (GO:0051302)	45	4	0.17	+	23.61	3.29e-05	0.00548
cell-cell signaling by wnt (GO:0198738)	45	4	0.17	+	23.61	3.29e-05	0.00536
cell fate commitment involved in pattern specification (GO:0060581)	35	3	0.13	+	22.77	0.000383	0.0394
regulation of tube length, open tracheal system (GO:0035159)	36	3	0.14	+	22.13	0.000414	0.0415
midgut development (GO:0007494)	36	3	0.14	+	22.13	0.000414	0.0409
formation of animal organ boundary (GO:0010160)	36	3	0.14	+	22.13	0.000414	0.0404
segment polarity determination (GO:0007367)	39	3	0.15	+	20.43	0.000515	0.0458
regulation of tube size (GO:0035150)	54	4	0.2	+	19.67	6.43e-05	0.00898
Malpighian tubule development (GO:0072002)	65	4	0.24	+	16.34	0.000127	0.016
renal tubule development (GO:0061326)	65	4	0.24	+	16.34	0.000127	0.0158
renal system development (GO:0072001)	74	4	0.28	+	14.36	0.000205	0.0242
urogenital system development (GO:0001655)	74	4	0.28	+	14.36	0.000205	0.0239
motor neuron axon guidance (GO:0008045)	75	4	0.28	+	14.17	0.000215	0.0247
positive regulation of cellular component movement (GO:0051272)	80	4	0.3	+	13.28	0.000272	0.0304
gland morphogenesis (GO:0022612)	92	4	0.35	+	11.55	0.000453	0.0427
salivary gland morphogenesis (GO:0007435)	92	4	0.35	+	11.55	0.000453	0.0422
heart development (GO:0007507)	96	4	0.36	+	11.07	0.000529	0.046
circulatory system development (GO:0072359)	96	4	0.36	+	11.07	0.000529	0.0455
open tracheal system development (GO:0007424)	237	7	0.89	+	7.84	3.27e-05	0.00581
cell-cell signaling (GO:0007267)	309	9	1.16	+	7.74	2.43e-06	0.000703
respiratory system development (GO:0060541)	246	7	0.93	+	7.56	4.12e-05	0.00645
cell surface receptor signaling pathway (GO:0007166)	314	8	1.18	+	6.77	2.4e-05	0.00458
regulation of anatomical structure size (GO:0090066)	245	6	0.92	+	6.5	0.000336	0.0351
imaginal disc-derived wing morphogenesis (GO:0007476)	264	6	0.99	+	6.04	0.000496	0.0451
regulation of multicellular organismal process (GO:0051239)	573	13	2.16	+	6.03	1.67e-07	6.89e-05
tube development (GO:0035295)	689	15	2.59	+	5.78	2.57e-08	1.83e-05
negative regulation of signal transduction (GO:0009968)	337	7	1.27	+	5.52	0.000279	0.0303
regulation of intracellular signal transduction (GO:1902531)	340	7	1.28	+	5.47	0.000294	0.0311
pattern specification process (GO:0007389)	493	10	1.86	+	5.39	1.45e-05	0.00334
embryo development (GO:0009790)	497	10	1.87	+	5.34	1.55e-05	0.00338
epithelial tube morphogenesis (GO:0060562)	454	9	1.71	+	5.27	4.9e-05	0.0071
regionalization (GO:0003002)	456	9	1.72	+	5.24	5.07e-05	0.00721
morphogenesis of an epithelium (GO:0002009)	570	11	2.15	+	5.13	8.04e-06	0.00217
negative regulation of cell communication (GO:0010648)	364	7	1.37	+	5.11	0.00044	0.0425
negative regulation of signaling (GO:0023057)	365	7	1.37	+	5.09	0.000448	0.0427
wing disc development (GO:0035220)	372	7	1.4	+	5	0.0005	0.045
tissue morphogenesis (GO:0048729)	588	11	2.21	+	4.97	1.07e-05	0.00271
animal organ morphogenesis (GO:0009887)	710	13	2.67	+	4.86	1.82e-06	0.000548
tube morphogenesis (GO:0035239)	497	9	1.87	+	4.81	9.71e-05	0.0129
sensory organ development (GO:0007423)	450	8	1.69	+	4.72	0.00028	0.03
signal transduction (GO:0007165)	936	16	3.52	+	4.54	2.13e-07	8.33e-05
signaling (GO:0023052)	1173	20	4.42	+	4.53	3.68e-09	3.2e-06
nervous system development (GO:0007399)	1009	17	3.8	+	4.47	9.67e-08	5.4e-05
imaginal disc development (GO:0007444)	538	9	2.03	+	4.44	0.000175	0.0211
cell communication (GO:0007154)	1209	20	4.55	+	4.39	6.15e-09	4.81e-06
regulation of developmental process (GO:0050793)	668	11	2.52	+	4.37	3.45e-05	0.0055
epithelium development (GO:0060429)	921	15	3.47	+	4.33	1.04e-06	0.000325
cell morphogenesis (GO:0000902)	495	8	1.86	+	4.29	0.000524	0.046
regulation of signal transduction (GO:0009966)	755	12	2.84	+	4.22	2.01e-05	0.00393
tissue development (GO:0009888)	1007	16	3.79	+	4.22	5.65e-07	0.000184
animal organ development (GO:0048513)	1144	18	4.31	+	4.18	9.95e-08	4.87e-05
neurogenesis (GO:0022008)	841	13	3.17	+	4.11	1.13e-05	0.00276
system development (GO:0048731)	1634	25	6.15	+	4.06	1.41e-10	2.2e-07
generation of neurons (GO:0048699)	794	12	2.99	+	4.01	3.28e-05	0.0057
locomotion (GO:0040011)	602	9	2.27	+	3.97	0.000398	0.0404
regulation of response to stimulus (GO:0048583)	948	14	3.57	+	3.92	8.01e-06	0.00224
regulation of cell communication (GO:0010646)	886	13	3.34	+	3.9	1.95e-05	0.00402
regulation of signaling (GO:0023051)	886	13	3.34	+	3.9	1.95e-05	0.00392
anatomical structure morphogenesis (GO:0009653)	1444	20	5.44	+	3.68	1.19e-07	5.15e-05
cell differentiation (GO:0030154)	1572	21	5.92	+	3.55	9.13e-08	5.49e-05
multicellular organism development (GO:0007275)	2253	30	8.48	+	3.54	1.68e-11	3.29e-08
cellular response to stimulus (GO:0051716)	1432	19	5.39	+	3.52	5.45e-07	0.000185
cellular developmental process (GO:0048869)	1584	21	5.96	+	3.52	1.04e-07	4.78e-05
cell development (GO:0048468)	1270	16	4.78	+	3.35	1.13e-05	0.00268
developmental process (GO:0032502)	2729	34	10.27	+	3.31	1.21e-12	9.44e-09
anatomical structure development (GO:0048856)	2603	32	9.8	+	3.27	1.63e-11	4.25e-08
negative regulation of cellular process (GO:0048523)	1267	15	4.77	+	3.14	4.76e-05	0.00703
regulation of biological quality (GO:0065008)	1355	16	5.1	+	3.14	2.53e-05	0.00471
localization (GO:0051179)	2183	24	8.22	+	2.92	2.76e-07	0.000103
positive regulation of biological process (GO:0048518)	1694	18	6.38	+	2.82	2.74e-05	0.00498
cellular component organization (GO:0016043)	2608	27	9.82	+	2.75	9.82e-08	5.12e-05
negative regulation of biological process (GO:0048519)	1460	15	5.5	+	2.73	0.000234	0.0265
cellular component organization or biogenesis (GO:0071840)	2758	28	10.38	+	2.7	7.06e-08	4.6e-05
multicellular organismal process (GO:0032501)	3454	35	13	+	2.69	1.84e-10	2.4e-07
regulation of cellular process (GO:0050794)	3693	36	13.9	+	2.59	2.21e-10	2.47e-07
positive regulation of cellular process (GO:0048522)	1559	15	5.87	+	2.56	0.000475	0.0437
response to stimulus (GO:0050896)	2472	23	9.31	+	2.47	1.07e-05	0.00279
biological regulation (GO:0065007)	4427	41	16.67	+	2.46	5.98e-12	2.34e-08
regulation of biological process (GO:0050789)	3966	36	14.93	+	2.41	1.87e-09	1.83e-06
cellular process (GO:0009987)	7208	45	27.14	+	1.66	3.73e-07	0.000132
biological_process (GO:0008150)	11191	52	42.14	+	1.23	4.27e-05	0.00655
Unclassified (UNCLASSIFIED)	2620	0	9.86	-	< 0.01	4.27e-05	0.00642
