## Supplemental Table S5 for "Exercise-induced changes in climbing performance"

### Sheet: gwas.top
ID	MinorAllele	MajorAllele	RefAllele	MAF	MinorAlleleCount	MajorAlleleCount	FemaleEff	FemalePval	FemaleMixedPval	MaleEff	MalePval	MaleMixedPval	AvgEff	AvgPval	AvgMixedPval	DiffEff	DiffPval	DiffMixedPval	GeneAnnotation	RegulationAnnotation
2L_6117549_SNP	T	A	A	0.1875	6	26	-4.792	3.206e-05	2.7774e-05	2.097	0.06939	0.0660091	-1.347	0.1474	0.134119	-6.889	3.444e-07	1.84655e-07	SiteClass[FBgn0051641|stai|INTRON|0;FBgn0051642|CG31642|UPSTREAM|963],TranscriptAnnot[INTRON(MODIFIER||||250|stai|protein_coding|CODING|FBtr0079198|2);INTRON(MODIFIER||||257|stai|protein_coding|CODING|FBtr0079196|2);INTRON(MODIFIER||||302|stai|protein_coding|CODING|FBtr0079197|2);INTRON(MODIFIER||||302|stai|protein_coding|CODING|FBtr0333406|4);UPSTREAM(MODIFIER||||557|CG31642|protein_coding|CODIN…	-
2L_6117553_SNP	C	T	T	0.1875	6	26	-4.792	3.206e-05	2.7774e-05	2.097	0.06939	0.0660091	-1.347	0.1474	0.134119	-6.889	3.444e-07	1.84655e-07	SiteClass[FBgn0051641|stai|INTRON|0;FBgn0051642|CG31642|UPSTREAM|959],TranscriptAnnot[INTRON(MODIFIER||||250|stai|protein_coding|CODING|FBtr0079198|2);INTRON(MODIFIER||||257|stai|protein_coding|CODING|FBtr0079196|2);INTRON(MODIFIER||||302|stai|protein_coding|CODING|FBtr0079197|2);INTRON(MODIFIER||||302|stai|protein_coding|CODING|FBtr0333406|4);UPSTREAM(MODIFIER||||557|CG31642|protein_coding|CODIN…	-
2L_6117562_SNP	T	C	C	0.1875	6	26	-4.792	3.206e-05	2.7774e-05	2.097	0.06939	0.0660091	-1.347	0.1474	0.134119	-6.889	3.444e-07	1.84655e-07	SiteClass[FBgn0051641|stai|INTRON|0;FBgn0051642|CG31642|UPSTREAM|950],TranscriptAnnot[INTRON(MODIFIER||||250|stai|protein_coding|CODING|FBtr0079198|2);INTRON(MODIFIER||||257|stai|protein_coding|CODING|FBtr0079196|2);INTRON(MODIFIER||||302|stai|protein_coding|CODING|FBtr0079197|2);INTRON(MODIFIER||||302|stai|protein_coding|CODING|FBtr0333406|4);UPSTREAM(MODIFIER||||557|CG31642|protein_coding|CODIN…	-
3L_10466994_SNP	A	T	T	0.2333	7	23	-4.803	3.002e-05	7.27677e-06	1.733	0.05036	0.123833	-1.535	0.06016	0.0711555	-6.536	1.001e-07	2.37716e-07	SiteClass[|||],TranscriptAnnot[INTERGENIC(MODIFIER|||||||||)]	-
2R_11696122_SNP	G	C	C	0.4688	15	17	-0.07173	0.9459	0.943682	-3.753	1.06e-06	2.7009e-07	-1.912	0.006938	0.00453579	3.682	0.002275	0.00339901	SiteClass[FBgn0083919|Zasp52|INTRON|0],TranscriptAnnot[INTRON(MODIFIER||||1082|Zasp52|protein_coding|CODING|FBtr0087315|1);INTRON(MODIFIER||||1267|Zasp52|protein_coding|CODING|FBtr0310088|1);INTRON(MODIFIER||||1271|Zasp52|protein_coding|CODING|FBtr0301313|1);INTRON(MODIFIER||||1318|Zasp52|protein_coding|CODING|FBtr0310087|1);INTRON(MODIFIER||||2194|Zasp52|protein_coding|CODING|FBtr0100388|1);INTR…	(TF_binding_site|BDTNP1_TFBS_dl|FBsf0000302426),(TF_binding_site|mE1_TFBS_HSA|FBsf0000357177)
3L_7458536_SNP	T	C	T	0.3667	11	19	4.602	2.509e-06	3.55968e-07	0.7406	0.4551	0.386152	2.671	0.0002681	9.57622e-05	3.862	0.003749	0.00147644	SiteClass[FBgn0035786|Tsp66A|UPSTREAM|73;FBgn0261537|CG42661|UPSTREAM|73;FBgn0261536|CG42660|UPSTREAM|73],TranscriptAnnot[INTERGENIC(MODIFIER|||||||||);UPSTREAM(MODIFIER||||141|CG42661|protein_coding|CODING|FBtr0302559|);UPSTREAM(MODIFIER||||142|CG42660|protein_coding|CODING|FBtr0302558|);UPSTREAM(MODIFIER||||236|Tsp66A|protein_coding|CODING|FBtr0302557|)]	-
3L_16806322_DEL	A	AGGTTCAAA	AGGTTCAAA	0.2903	9	22	-4.296	4.291e-05	1.4381e-05	1.442	0.08719	0.159973	-1.427	0.05433	0.0670318	-5.738	1.349e-06	7.22686e-07	SiteClass[FBgn0036665|CG13024|INTRON|0;FBgn0021768|nudC|INTRON|0],TranscriptAnnot[INTRON(MODIFIER||||241|CG13024|protein_coding|CODING|FBtr0305913|1);INTRON(MODIFIER||||332|nudC|protein_coding|CODING|FBtr0075328|3);INTRON(MODIFIER||||332|nudC|protein_coding|CODING|FBtr0305912|4)]	-
2R_1941707_SNP	A	T	T	0.3667	11	19	-0.07523	0.9454	0.944768	-3.807	1.066e-05	1.33077e-06	-1.941	0.009209	0.00745824	3.731	0.004497	0.00401885	SiteClass[FBgn0033058|CCHa2r|INTRON|0],TranscriptAnnot[INTRON(MODIFIER||||477|CCHa2r|protein_coding|CODING|FBtr0301687|1);INTRON(MODIFIER||||489|CCHa2r|protein_coding|CODING|FBtr0085975|1)]	-
2R_1418744_SNP	C	A	C	0.4375	14	18	-3.163	0.0008939	0.000765683	1.936	0.03117	0.0242145	-0.6131	0.4076	0.391601	-5.099	3.465e-06	2.13621e-06	SiteClass[FBgn0050438|CG30438|INTRON|0],TranscriptAnnot[INTRON(MODIFIER||||435|CG30438|protein_coding|CODING|FBtr0086067|2);INTRON(MODIFIER||||524|CG30438|protein_coding|CODING|FBtr0086068|3);INTRON(MODIFIER||||524|CG30438|protein_coding|CODING|FBtr0086069|3);INTRON(MODIFIER||||524|CG30438|protein_coding|CODING|FBtr0086070|3);INTRON(MODIFIER||||524|CG30438|protein_coding|CODING|FBtr0335263|2)]	-
X_19189714_DEL	T	TATTCTATATATAA	TATTCTATATATAA	0.4688	15	17	-4.099	7.077e-06	2.14542e-06	-0.6942	0.4421	0.358916	-2.397	0.0004259	0.000212356	-3.405	0.005059	0.00355273	SiteClass[FBgn0031011|CG8034|INTRON|0],TranscriptAnnot[INTRON(MODIFIER||||647|CG8034|protein_coding|CODING|FBtr0074684|1)]	(TF_binding_site|BDTNP1_TFBS_da|FBsf0000333069),(TF_binding_site|BDTNP1_TFBS_twi|FBsf0000263731)
X_19189731_INS	TTATCT	T	T	0.4688	15	17	4.099	7.077e-06	2.14542e-06	0.6942	0.4421	0.358916	2.397	0.0004259	0.000212356	3.405	0.005059	0.00355273	SiteClass[FBgn0031011|CG8034|INTRON|0],TranscriptAnnot[INTRON(MODIFIER||||647|CG8034|protein_coding|CODING|FBtr0074684|1)]	(TF_binding_site|BDTNP1_TFBS_da|FBsf0000333069),(TF_binding_site|BDTNP1_TFBS_twi|FBsf0000263731)
3L_16806403_SNP	G	A	A	0.3333	10	20	-4.218	3.394e-05	1.32334e-05	1.273	0.1988	0.220422	-1.472	0.0655	0.0528307	-5.491	6.127e-06	2.18601e-06	SiteClass[FBgn0036665|CG13024|INTRON|0;FBgn0021768|nudC|INTRON|0],TranscriptAnnot[INTRON(MODIFIER||||241|CG13024|protein_coding|CODING|FBtr0305913|1);INTRON(MODIFIER||||332|nudC|protein_coding|CODING|FBtr0075328|3);INTRON(MODIFIER||||332|nudC|protein_coding|CODING|FBtr0305912|4)]	-
2L_3777175_SNP	A	G	A	0.2121	7	26	-4.316	0.0001374	7.35758e-05	-2.588	0.01333	0.00888079	-3.452	6.08e-06	2.5653e-06	-1.729	0.2634	0.226095	SiteClass[FBgn0004893|bowl|INTRON|0],TranscriptAnnot[INTRON(MODIFIER||||744|bowl|protein_coding|CODING|FBtr0077490|2);INTRON(MODIFIER||||744|bowl|protein_coding|CODING|FBtr0077491|2);INTRON(MODIFIER||||744|bowl|protein_coding|CODING|FBtr0077492|2);INTRON(MODIFIER||||744|bowl|protein_coding|CODING|FBtr0307027|2);INTRON(MODIFIER||||744|bowl|protein_coding|CODING|FBtr0307028|2);INTRON(MODIFIER||||74…	(TF_binding_site|BDTNP1_TFBS_dl|FBsf0000296479),(TF_binding_site|BDTNP1_TFBS_twi|FBsf0000200747),(TF_binding_site|mE1_TFBS_cad|FBsf0000241276),(TF_binding_site|mE1_TFBS_Kr|FBsf0000253173)
2L_8391464_SNP	A	G	G	0.1562	5	27	-4.267	0.00107	0.000917783	2.662	0.03005	0.0266912	-0.8022	0.4279	0.412158	-6.929	4.143e-06	2.63166e-06	SiteClass[FBgn0262002|CG42820|SYNONYMOUS_CODING|0;FBgn0015583|Acp29AB|DOWNSTREAM|992],TranscriptAnnot[DOWNSTREAM(MODIFIER||||234|Acp29AB|protein_coding|CODING|FBtr0079716|);SYNONYMOUS_CODING(LOW|SILENT|atC/atT|I255|689|CG42820|protein_coding|CODING|FBtr0303799|)]	-
2L_5520044_SNP	G	T	T	0.2188	7	25	-4.481	8.499e-05	3.49013e-05	1.546	0.1602	0.174795	-1.468	0.1001	0.0821067	-6.027	8.24e-06	2.89242e-06	SiteClass[FBgn0000318|cl|UPSTREAM|91;FBgn0031708|CG7382|UPSTREAM|155],TranscriptAnnot[INTERGENIC(MODIFIER|||||||||);UPSTREAM(MODIFIER||||126|cl|protein_coding|CODING|FBtr0079095|);UPSTREAM(MODIFIER||||126|cl|protein_coding|CODING|FBtr0329967|);UPSTREAM(MODIFIER||||126|cl|protein_coding|CODING|FBtr0329968|);UPSTREAM(MODIFIER||||236|CG7382|protein_coding|CODING|FBtr0079130|)]	(TF_binding_site|BDTNP1_TFBS_dl|FBsf0000296839),(TF_binding_site|BDTNP1_TFBS_hb|FBsf0000290596),(TF_binding_site|BDTNP1_TFBS_Med|FBsf0000277648),(TF_binding_site|mE1_TFBS_HSA|FBsf0000345712),(TF_binding_site|mE1_TFBS_run|FBsf0000335788),(TF_binding_site|mE1_TFBS_Ubx|FBsf0000261783)
3R_27471024_SNP	A	G	A	0.3125	10	22	-3.131	0.002465	0.00213294	2.181	0.0227	0.0202443	-0.475	0.5499	0.536221	-5.313	8.044e-06	3.70997e-06	SiteClass[FBgn0039862|kek6|INTRON|0],TranscriptAnnot[INTRON(MODIFIER||||836|kek6|protein_coding|CODING|FBtr0085821|2);INTRON(MODIFIER||||843|kek6|protein_coding|CODING|FBtr0330107|2)]	-
2L_9729031_SNP	A	G	G	0.4688	15	17	2.216	0.02582	0.0233614	-2.767	0.001156	0.00108589	-0.2755	0.7094	0.699853	4.983	6.007e-06	3.7617e-06	SiteClass[FBgn0028704|Nckx30C|INTRON|0;FBgn0032139|CG13116|UPSTREAM|909],TranscriptAnnot[INTRON(MODIFIER||||847|Nckx30C|protein_coding|CODING|FBtr0335506|3);INTRON(MODIFIER||||856|Nckx30C|protein_coding|CODING|FBtr0079926|3);INTRON(MODIFIER||||856|Nckx30C|protein_coding|CODING|FBtr0079928|3);INTRON(MODIFIER||||872|Nckx30C|protein_coding|CODING|FBtr0303909|3);INTRON(MODIFIER||||881|Nckx30C|protein…	-
2R_18061722_SNP	A	G	A	0.303	10	23	-3.698	0.0002776	0.000156809	-2.371	0.01056	0.00616939	-3.034	8.686e-06	3.76613e-06	-1.327	0.3356	0.282299	SiteClass[FBgn0034703|CG3045|SYNONYMOUS_CODING|0;FBgn0034704|CG6758|UPSTREAM|691],TranscriptAnnot[SYNONYMOUS_CODING(LOW|SILENT|ggT/ggC|G109|499|CG3045|protein_coding|CODING|FBtr0071787|);UPSTREAM(MODIFIER||||667|CG6758|protein_coding|CODING|FBtr0071767|)]	(TF_binding_site|mE1_TFBS_sens|FBsf0000229349)
2R_18061740_SNP	A	T	A	0.303	10	23	-3.698	0.0002776	0.000156809	-2.371	0.01056	0.00616939	-3.034	8.686e-06	3.76613e-06	-1.327	0.3356	0.282299	SiteClass[FBgn0034703|CG3045|SYNONYMOUS_CODING|0;FBgn0034704|CG6758|UPSTREAM|673],TranscriptAnnot[SYNONYMOUS_CODING(LOW|SILENT|ctT/ctA|L103|499|CG3045|protein_coding|CODING|FBtr0071787|);UPSTREAM(MODIFIER||||667|CG6758|protein_coding|CODING|FBtr0071767|)]	(TF_binding_site|mE1_TFBS_sens|FBsf0000229349)
2L_6925152_SNP	T	C	C	0.3	9	21	-1.158	0.3091	0.306916	-3.888	2.595e-05	3.76948e-06	-2.523	0.0009872	0.000632785	2.73	0.05226	0.0494452	SiteClass[FBgn0004838|Hrb27C|SYNONYMOUS_CODING|0],TranscriptAnnot[SYNONYMOUS_CODING(LOW|SILENT|ccC/ccT|P321|421|Hrb27C|protein_coding|CODING|FBtr0079346|);SYNONYMOUS_CODING(LOW|SILENT|ccC/ccT|P321|421|Hrb27C|protein_coding|CODING|FBtr0079347|);SYNONYMOUS_CODING(LOW|SILENT|ccC/ccT|P321|421|Hrb27C|protein_coding|CODING|FBtr0079348|);SYNONYMOUS_CODING(LOW|SILENT|ccC/ccT|P321|421|Hrb27C|protein_codin…	(TF_binding_site|mE1_TFBS_HSA|FBsf0000346243)
3L_1604662_DEL	A	AGTTGGGCAGCCTCTTCA	AGTTGGGCAGCCTCTTCA	0.3667	11	19	-4.299	9.624e-06	4.04556e-06	-0.3476	0.7182	0.610928	-2.323	0.001394	0.00100772	-3.951	0.002215	0.00119774	SiteClass[FBgn0035239|CG18170|UTR_3_PRIME|0;FBgn0035240|CG33791|UPSTREAM|51],TranscriptAnnot[UPSTREAM(MODIFIER||||1238|CG33791|protein_coding|CODING|FBtr0091792|);UPSTREAM(MODIFIER||||1241|CG33791|protein_coding|CODING|FBtr0300891|);UPSTREAM(MODIFIER||||1282|CG33791|protein_coding|CODING|FBtr0091795|);UTR_3_PRIME(MODIFIER||||495|CG18170|protein_coding|CODING|FBtr0100190|3);UTR_3_PRIME(MODIFIER|||…	-
2R_6631679_SNP	C	T	T	0.4375	14	18	-3.555	0.0002382	0.000102366	-2.141	0.01616	0.00882992	-2.848	1.293e-05	4.049e-06	-1.415	0.282	0.214468	SiteClass[FBgn0053144|CG33144|INTRON|0],TranscriptAnnot[INTRON(MODIFIER||||1102|CG33144|protein_coding|CODING|FBtr0088254|4);INTRON(MODIFIER||||1102|CG33144|protein_coding|CODING|FBtr0302517|5)]	-
2R_6631694_SNP	C	T	T	0.4375	14	18	-3.555	0.0002382	0.000102366	-2.141	0.01616	0.00882992	-2.848	1.293e-05	4.049e-06	-1.415	0.282	0.214468	SiteClass[FBgn0053144|CG33144|INTRON|0],TranscriptAnnot[INTRON(MODIFIER||||1102|CG33144|protein_coding|CODING|FBtr0088254|4);INTRON(MODIFIER||||1102|CG33144|protein_coding|CODING|FBtr0302517|5)]	-
2R_13720468_SNP	T	C	C	0.1515	5	28	-4.206	0.001665	0.00107689	-3.484	0.002815	0.00206595	-3.845	1.205e-05	5.35844e-06	-0.7222	0.6846	0.56777	SiteClass[FBgn0259211|grh|INTRON|0],TranscriptAnnot[INTRON(MODIFIER||||1032|grh|protein_coding|CODING|FBtr0300538|7);INTRON(MODIFIER||||1063|grh|protein_coding|CODING|FBtr0299705|7);INTRON(MODIFIER||||1302|grh|protein_coding|CODING|FBtr0300539|9);INTRON(MODIFIER||||1333|grh|protein_coding|CODING|FBtr0299706|9);INTRON(MODIFIER||||155|grh|protein_coding|CODING|FBtr0300540|1);INTRON(MODIFIER||||698|…	(TF_binding_site|BDTNP1_TFBS_dl|FBsf0000302909),(TF_binding_site|mE1_TFBS_HSA|FBsf0000357903)
X_12750393_SNP	T	C	T	0.3939	13	20	-4.004	1.214e-05	5.40113e-06	-0.6345	0.4883	0.462695	-2.319	0.0006795	0.000410713	-3.37	0.006151	0.00304299	SiteClass[FBgn0259171|Pde9|INTRON|0;FBgn0030429|CG4661|NON_SYNONYMOUS_CODING|0],TranscriptAnnot[INTRON(MODIFIER||||1526|Pde9|protein_coding|CODING|FBtr0299635|2);INTRON(MODIFIER||||1526|Pde9|protein_coding|CODING|FBtr0333524|1);INTRON(MODIFIER||||1526|Pde9|protein_coding|CODING|FBtr0333525|2);INTRON(MODIFIER||||1623|Pde9|protein_coding|CODING|FBtr0330395|2);NON_SYNONYMOUS_CODING(MODERATE|MISSENSE…	-
X_12750394_SNP	A	T	A	0.3939	13	20	-4.004	1.214e-05	5.40113e-06	-0.6345	0.4883	0.462695	-2.319	0.0006795	0.000410713	-3.37	0.006151	0.00304299	SiteClass[FBgn0259171|Pde9|INTRON|0;FBgn0030429|CG4661|NON_SYNONYMOUS_CODING|0],TranscriptAnnot[INTRON(MODIFIER||||1526|Pde9|protein_coding|CODING|FBtr0299635|2);INTRON(MODIFIER||||1526|Pde9|protein_coding|CODING|FBtr0333524|1);INTRON(MODIFIER||||1526|Pde9|protein_coding|CODING|FBtr0333525|2);INTRON(MODIFIER||||1623|Pde9|protein_coding|CODING|FBtr0330395|2);NON_SYNONYMOUS_CODING(MODERATE|MISSENSE…	-
2R_8866092_SNP	A	G	G	0.4375	14	18	2.496	0.01504	0.0102735	-2.505	0.004116	0.00375125	-0.004307	0.9955	0.995227	5.001	1.087e-05	5.62405e-06	SiteClass[FBgn0005624|Psc|INTRON|0],TranscriptAnnot[INTRON(MODIFIER||||1601|Psc|protein_coding|CODING|FBtr0087798|1)]	(TF_binding_site|BDTNP1_TFBS_dl|FBsf0000301769),(TF_binding_site|BDTNP1_TFBS_hb|FBsf0000290128),(TF_binding_site|mE1_TFBS_Trl|FBsf0000338486)
3R_18181604_SNP	T	G	G	0.1515	5	28	0.5384	0.7097	0.698573	-4.706	1.333e-05	5.64665e-06	-2.084	0.03407	0.0275206	5.244	0.001395	0.000814889	SiteClass[FBgn0038946|rdhB|INTRON|0;FBgn0038947|sar1|UPSTREAM|803],TranscriptAnnot[INTRON(MODIFIER||||248|rdhB|protein_coding|CODING|FBtr0084205|4);INTRON(MODIFIER||||248|rdhB|protein_coding|CODING|FBtr0310473|5);UPSTREAM(MODIFIER||||193|sar1|protein_coding|CODING|FBtr0084206|);UPSTREAM(MODIFIER||||193|sar1|protein_coding|CODING|FBtr0084208|);UPSTREAM(MODIFIER||||193|sar1|protein_coding|CODING|FB…	(TF_binding_site|mE1_TFBS_cad|FBsf0000249003)
3R_6987133_SNP	T	C	T	0.3226	10	21	-3.795	0.0002436	0.000125197	1.402	0.1632	0.157627	-1.197	0.1365	0.116108	-5.196	3.313e-05	5.69365e-06	SiteClass[FBgn0027584|CG4757|SYNONYMOUS_CODING|0],TranscriptAnnot[SYNONYMOUS_CODING(LOW|SILENT|ttT/ttC|F61|550|CG4757|protein_coding|CODING|FBtr0082339|);SYNONYMOUS_CODING(LOW|SILENT|ttT/ttC|F61|550|CG4757|protein_coding|CODING|FBtr0335216|)]	-
2R_1397074_DEL	A	ACCCCGTTTCGGGGTTTGTAGTCCCAAACTGCCCGGCGCACACA	ACCCCGTTTCGGGGTTTGTAGTCCCAAACTGCCCGGCGCACACA	0.2903	9	22	-3.47	0.001215	0.000907722	2.039	0.04454	0.0372243	-0.7155	0.3884	0.367613	-5.51	1.159e-05	6.15433e-06	SiteClass[FBgn0050438|CG30438|INTRON|0],TranscriptAnnot[INTRON(MODIFIER||||435|CG30438|protein_coding|CODING|FBtr0086067|1);INTRON(MODIFIER||||524|CG30438|protein_coding|CODING|FBtr0086068|1)]	(transposable_element|FlyBase|FBti0062327)
3L_11939365_SNP	T	C	C	0.1562	5	27	-4.075	0.002927	0.00168931	2.687	0.0285	0.0246102	-0.6938	0.5024	0.478698	-6.762	1.458e-05	6.31465e-06	SiteClass[FBgn0262401|mir-285|UPSTREAM|74],TranscriptAnnot[INTERGENIC(MODIFIER|||||||||);UPSTREAM(MODIFIER|||||mir-285|miRNA|NON_CODING|FBtr0304308|);UPSTREAM(MODIFIER|||||mir-285|pre_miRNA|NON_CODING|FBtr0304307|)]	-
3L_10920491_SNP	A	G	A	0.4688	15	17	-2.386	0.02008	0.0139588	2.478	0.004327	0.00287171	0.04599	0.9515	0.948737	-4.865	2.01e-05	6.46332e-06	SiteClass[|||],TranscriptAnnot[INTERGENIC(MODIFIER|||||||||)]	-
3L_5373022_SNP	G	A	G	0.2727	9	24	1.826	0.1096	0.0960729	3.736	1.943e-05	6.90285e-06	2.781	0.0001474	7.93404e-05	-1.91	0.1763	0.207156	SiteClass[FBgn0035604|Ir64a|SYNONYMOUS_CODING|0],TranscriptAnnot[SYNONYMOUS_CODING(LOW|SILENT|ggC/ggT|G561|859|Ir64a|protein_coding|CODING|FBtr0077153|)]	-
X_16430650_SNP	G	A	A	0.3125	10	22	-3.255	0.001809	0.00131387	1.905	0.04866	0.0416986	-0.675	0.3959	0.377986	-5.16	2.418e-05	6.98109e-06	SiteClass[|||],TranscriptAnnot[INTERGENIC(MODIFIER|||||||||)]	-
3L_12010713_DEL	T	TACAT	TACAT	0.2188	7	25	-3.818	0.001291	0.000701803	2.111	0.05109	0.0530477	-0.8532	0.3435	0.319475	-5.929	1.554e-05	7.86835e-06	SiteClass[FBgn0041096|rols|INTRON|0],TranscriptAnnot[INTRON(MODIFIER||||1568|rols|protein_coding|CODING|FBtr0334109|4);INTRON(MODIFIER||||1569|rols|protein_coding|CODING|FBtr0076054|3);INTRON(MODIFIER||||1569|rols|protein_coding|CODING|FBtr0076056|4);INTRON(MODIFIER||||1669|rols|protein_coding|CODING|FBtr0310009|4);INTRON(MODIFIER||||1670|rols|protein_coding|CODING|FBtr0076055|4);INTRON(MODIFIER|…	-
2R_8864267_SNP	C	T	T	0.2812	9	23	0.973	0.3851	0.385281	-3.745	2.574e-05	7.88354e-06	-1.386	0.08601	0.0738072	4.718	0.0001181	0.000200524	SiteClass[FBgn0005624|Psc|INTRON|0],TranscriptAnnot[INTRON(MODIFIER||||1601|Psc|protein_coding|CODING|FBtr0087798|2)]	(TF_binding_site|mE1_TFBS_HSA|FBsf0000356185),(TF_binding_site|mE1_TFBS_HSA|FBsf0000356186)
3R_14069977_SNP	G	A	A	0.4545	15	18	-3.109	0.001181	0.000744065	1.657	0.05867	0.0739629	-0.7262	0.3187	0.29973	-4.765	1.78e-05	7.88915e-06	SiteClass[FBgn0020238|14-3-3epsilon|INTRON|0],TranscriptAnnot[INTRON(MODIFIER||||256|14-3-3epsilon|protein_coding|CODING|FBtr0083567|1);INTRON(MODIFIER||||260|14-3-3epsilon|protein_coding|CODING|FBtr0083568|1);INTRON(MODIFIER||||261|14-3-3epsilon|protein_coding|CODING|FBtr0083566|1);INTRON(MODIFIER||||262|14-3-3epsilon|protein_coding|CODING|FBtr0083565|1)]	(TF_binding_site|BDTNP1_TFBS_da|FBsf0000329714),(TF_binding_site|BDTNP1_TFBS_dl|FBsf0000312598),(TF_binding_site|BDTNP1_TFBS_Med|FBsf0000285811),(TF_binding_site|BDTNP1_TFBS_twi|FBsf0000265390),(TF_binding_site|mE1_TFBS_HSA|FBsf0000372832),(TF_binding_site|mE1_TFBS_Trl|FBsf0000341312),(TF_binding_site|mE1_TFBS_zfh1|FBsf0000335030)
X_7668577_SNP	A	C	A	0.3438	11	21	-3.032	0.003436	0.0023374	1.991	0.02781	0.0264436	-0.5205	0.5107	0.487028	-5.024	7.209e-06	7.92775e-06	SiteClass[|||],TranscriptAnnot[INTERGENIC(MODIFIER|||||||||)]	-
2L_20142640_DEL	C	CTCGGCACTCTGA	CTCGGCACTCTGA	0.2	6	24	-3.593	0.004884	0.00343193	2.662	0.02323	0.0175035	-0.4657	0.6365	0.612653	-6.255	1.412e-05	8.255e-06	SiteClass[|||],TranscriptAnnot[INTERGENIC(MODIFIER|||||||||)]	-
2L_15442487_DEL	T	TT	TT	0.2667	8	22	-3.725	0.0008714	0.000598972	1.835	0.09134	0.0796816	-0.9448	0.2842	0.252391	-5.561	2.351e-05	8.38756e-06	SiteClass[|||],TranscriptAnnot[INTERGENIC(MODIFIER|||||||||)]	-
2R_16847438_SNP	G	A	A	0.3333	11	22	-0.09429	0.9318	0.929017	-3.542	1.768e-05	8.40252e-06	-1.818	0.01382	0.0104581	3.448	0.006938	0.00732313	SiteClass[FBgn0008636|hbn|INTRON|0],TranscriptAnnot[INTRON(MODIFIER||||409|hbn|protein_coding|CODING|FBtr0071556|1)]	(TF_binding_site|BDTNP1_TFBS_da|FBsf0000324954),(TF_binding_site|BDTNP1_TFBS_dl|FBsf0000303557),(TF_binding_site|BDTNP1_TFBS_Med|FBsf0000281082),(TF_binding_site|BDTNP1_TFBS_twi|FBsf0000199993)
2L_9332421_SNP	T	C	T	0.2581	8	23	0.6973	0.5568	0.552371	-3.908	3.741e-05	8.40791e-06	-1.605	0.05238	0.0459848	4.605	0.0008318	0.000582151	SiteClass[FBgn0010314|Cks30A|DOWNSTREAM|440],TranscriptAnnot[DOWNSTREAM(MODIFIER||||74|Cks30A|protein_coding|CODING|FBtr0079799|);INTERGENIC(MODIFIER|||||||||)]	-
3L_12957559_SNP	A	T	T	0.1818	6	27	0.4215	0.7539	0.7444	-4.291	2.231e-05	8.82307e-06	-1.935	0.0343	0.0277242	4.712	0.002139	0.00141107	SiteClass[FBgn0041622|Or69a|INTRON|0],TranscriptAnnot[INTRON(MODIFIER||||393|Or69a|protein_coding|CODING|FBtr0075901|2);INTRON(MODIFIER||||393|Or69a|protein_coding|CODING|FBtr0075902|2)]	-
3L_10920482_SNP	A	G	A	0.4545	15	18	-2.324	0.01981	0.0153915	2.414	0.004269	0.00325357	0.04479	0.9514	0.949409	-4.738	2.068e-05	8.88639e-06	SiteClass[|||],TranscriptAnnot[INTERGENIC(MODIFIER|||||||||)]	-
2R_11528811_SNP	G	C	C	0.2188	7	25	-4.719	2.105e-05	9.21373e-06	-0.8484	0.4384	0.355366	-2.783	0.0005745	0.000411527	-3.87	0.01033	0.00573049	SiteClass[FBgn0260429|CG42524|INTRON|0],TranscriptAnnot[INTRON(MODIFIER||||85|CG42524|protein_coding|CODING|FBtr0300853|3);INTRON(MODIFIER||||85|CG42524|protein_coding|CODING|FBtr0304712|3)]	-
2L_8784748_SNP	A	T	A	0.4	12	18	4.11	2.005e-05	9.37115e-06	0.3682	0.7093	0.591235	2.239	0.002502	0.00132599	3.742	0.003555	0.00296368	SiteClass[|||],TranscriptAnnot[INTERGENIC(MODIFIER|||||||||)]	(TF_binding_site|mE1_TFBS_HSA|FBsf0000346892),(TF_binding_site|mE1_TFBS_sbb|FBsf0000249829)
2L_20540367_SNP	A	T	T	0.1875	6	26	0.4201	0.7594	0.746053	-4.297	3.118e-05	9.58047e-06	-1.939	0.03763	0.0279664	4.718	0.002584	0.00145802	SiteClass[|||],TranscriptAnnot[INTERGENIC(MODIFIER|||||||||)]	-
2L_20540369_SNP	A	T	T	0.1875	6	26	0.4201	0.7594	0.746053	-4.297	3.118e-05	9.58047e-06	-1.939	0.03763	0.0279664	4.718	0.002584	0.00145802	SiteClass[|||],TranscriptAnnot[INTERGENIC(MODIFIER|||||||||)]	-
2R_17936752_SNP	T	A	A	0.1875	6	26	-4.502	0.0002544	0.000110133	1.664	0.1539	0.151244	-1.419	0.1347	0.113785	-6.166	2.478e-05	9.79232e-06	SiteClass[|||],TranscriptAnnot[INTERGENIC(MODIFIER|||||||||)]	-
3R_1446608_SNP	G	T	G	0.4194	13	18	1.842	0.08927	0.0704434	3.479	2.896e-05	9.90488e-06	2.66	0.0001128	4.39583e-05	-1.637	0.2271	0.279864	SiteClass[FBgn0044823|Spec2|INTRON|0],TranscriptAnnot[INTRON(MODIFIER||||85|Spec2|protein_coding|CODING|FBtr0078739|1)]	(TF_binding_site|mE1_TFBS_inv|FBsf0000236970)
3L_4596053_SNP	G	A	A	0.5	16	16	2.82	0.004483	0.00297475	-2.07	0.01431	0.0163123	0.3749	0.6046	0.598721	4.89	1.498e-05	9.91835e-06	SiteClass[FBgn0262733|Src64B|INTRON|0],TranscriptAnnot[INTRON(MODIFIER||||552|Src64B|protein_coding|CODING|FBtr0073321|5);INTRON(MODIFIER||||552|Src64B|protein_coding|CODING|FBtr0100504|3);INTRON(MODIFIER||||552|Src64B|protein_coding|CODING|FBtr0100505|4);INTRON(MODIFIER||||552|Src64B|protein_coding|CODING|FBtr0100507|5);INTRON(MODIFIER||||552|Src64B|protein_coding|CODING|FBtr0100508|5);INTRON(MO…	(TF_binding_site|mE1_TFBS_cad|FBsf0000244245)
3L_12010633_SNP	C	T	T	0.1818	6	27	-3.943	0.001494	0.000958269	2.221	0.049	0.0526591	-0.8609	0.3605	0.341575	-6.164	1.687e-05	9.95301e-06	SiteClass[FBgn0041096|rols|INTRON|0],TranscriptAnnot[INTRON(MODIFIER||||1568|rols|protein_coding|CODING|FBtr0334109|4);INTRON(MODIFIER||||1569|rols|protein_coding|CODING|FBtr0076054|3);INTRON(MODIFIER||||1569|rols|protein_coding|CODING|FBtr0076056|4);INTRON(MODIFIER||||1669|rols|protein_coding|CODING|FBtr0310009|4);INTRON(MODIFIER||||1670|rols|protein_coding|CODING|FBtr0076055|4);INTRON(MODIFIER|…	-
X_4282441_DEL	A	AGTTTAAGTCTA	AGTTTAAGTCTA	0.3125	10	22	3.989	6.407e-06	3.66095e-05	0.8307	0.4032	0.338726	2.41	0.0005322	0.000654937	3.158	0.01342	0.0105395	SiteClass[FBgn0052773|CG32773|INTRON|0],TranscriptAnnot[INTRON(MODIFIER||||117|CG32773|protein_coding|CODING|FBtr0070703|4)]	-
2R_11696101_SNP	G	A	A	0.4375	14	18	0.1798	0.8664	0.860247	-2.958	5.08e-06	0.00017724	-1.389	0.0333	0.0467434	3.138	0.00909	0.0144515	SiteClass[FBgn0083919|Zasp52|INTRON|0],TranscriptAnnot[INTRON(MODIFIER||||1082|Zasp52|protein_coding|CODING|FBtr0087315|1);INTRON(MODIFIER||||1267|Zasp52|protein_coding|CODING|FBtr0310088|1);INTRON(MODIFIER||||1271|Zasp52|protein_coding|CODING|FBtr0301313|1);INTRON(MODIFIER||||1318|Zasp52|protein_coding|CODING|FBtr0310087|1);INTRON(MODIFIER||||2194|Zasp52|protein_coding|CODING|FBtr0100388|1);INTR…	(TF_binding_site|BDTNP1_TFBS_dl|FBsf0000302426),(TF_binding_site|mE1_TFBS_HSA|FBsf0000357177)
